# Long read sequencing of retinal RNA improves killifish transcriptome annotation

**DOI:** 10.64898/2026.09.02.748420

**Authors:** Sohini Rebba, Lianri van Schalkwyk, Aleksandra M Krzywańska, Ryan B. MacDonald, Brian S. Clark, Philip A. Ruzycki

**Author notes:** Corresponding authors: Brian S. Clark, Philip A. Ruzycki.

## Abstract

**Purpose:** The African Turquoise Killifish has recently emerged as a powerful model for aging and age-related disease research studies. However, molecular based investigations have been limited by preliminary genome and transcriptome builds with incomplete reference genome sequence, fragmented chromosome assembly, and missing gene annotations. These issues make primary (alignment and quantification) and secondary (Gene Ontology, Gene Set Enrichment Analysis, cross-species comparisons) analyses difficult to reliably implement and interpret. This study seeks to generate a complete retinal reference transcriptome to facilitate future killifish transcriptomic, epigenetic, and proteomic studies of the visual system.

**Methods:** We generated an enhanced retina transcriptome using long-read PacBio RNAseq data that was processed using a robust computational pipeline to merge reads, classify genes, and annotate with nearest orthologous gene names from other species. This new annotation was compared to available references and validated using bulk and single cell RNAseq datasets.

**Results:** Comparison of the widely used Nfu_20140520 and the newly released NfurGRZ- RIMD1 genome builds identified NfurGRZ-RIMD1 to be more contiguous and complete. However, we identified limitations with both transcriptomes, including the lack of annotation of certain retina specific genes and many uninformative gene names. Using long-read PacBio sequencing of RNA collected from young and old Killifish retinas, we annotated a deep retinal transcriptome onto the NfurGRZ-RIMD1 reference genome. This analysis identified thousands of previously unannotated transcripts from retinas of young and old killifish. By matching each translated protein sequence to its nearest ortholog, we increased the number and proportion of genes with meaningful gene names. Mapping of bulk and single-cell RNAseq data showed substantial increase in mapping rate and identified hundreds of genes and transcripts with age-dependent expression dynamics.

**Conclusions:** Assembly of an enhanced retinal transcriptome for the killifish improved both primary and secondary analyses of bulk and single cell RNAseq data. Improvements will benefit future studies investigating the mechanisms of aging in the killifish and to best utilize this powerful model to understand human disease.
