## Supplemental Methods for "Long read sequencing of retinal RNA improves killifish transcriptome annotation"

### Sheet: PB.6619.82 rh2
Gene	Amplifier	H1	H2
PB.6619.82 rh2	B2	CCTCGTAAATCCTCATCAAAAAGTCCTTCATTTGTTTGATCCAGA	GGTTGCACATGTATCGAGATTAGACAAATCATCCAGTAAACCGCC
		CCTCGTAAATCCTCATCAAACAGTTCTAAAATGTTTTCCTTTTCT	GGTTGAATCCATAAATTCATTTGGCAAATCATCCAGTAAACCGCC
		CCTCGTAAATCCTCATCAAAATCATTGAGAAACGCGTACACAGAC	ATTGGGCTCGTGTGAATCCTGAAAGAAATCATCCAGTAAACCGCC
		CCTCGTAAATCCTCATCAAACCTCCACCATGCCACCCATTCCGAT	TCTTGCTTGCTGAAACTGAGGTCTCAAATCATCCAGTAAACCGCC
		CCTCGTAAATCCTCATCAAAGCAGGTATGGAAGCGGTCAGAACAC	TATAGAGCTGAGCTCTTTGCAAAGAAAATCATCCAGTAAACCGCC
		CCTCGTAAATCCTCATCAAAAGCCGGCAAAGGATGCGTACGGCAA	AAGCAGCTCCTTTATTCATGAAGATAAATCATCCAGTAAACCGCC
		CCTCGTAAATCCTCATCAAAAAAGCACATACGTGTTACTTCCTTC	AGCCACCAAGAAGCCCAACACCATCAAATCATCCAGTAAACCGCC
		CCTCGTAAATCCTCATCAAATCAGGAATACTGGGATGAAGAAGTG	GGACGAGGCTCCCATAGGTAAAGAAAAATCATCCAGTAAACCGCC
		CCTCGTAAATCCTCATCAAAGTTGTTGAAGCCCGGAGCCAGAGTG	AACGAACATGTAGGTGACGTATGACAAATCATCCAGTAAACCGCC
		CCTCGTAAATCCTCATCAAAATCCAAGTGAAGAGGACTCCTGCTC	GGGGGTGCAGCACAAGCCAAAGCCAAAATCATCCAGTAAACCGCC
		CCTCGTAAATCCTCATCAAACCATGGGTTTGCACACAACAATGTA	CATGAGTTCCAGTGAATTTGAAGCTAAATCATCCAGTAAACCGCC
		CCTCGTAAATCCTCATCAAAGAGGGATACTTCACCTCCTAGTGTG	CTCAATGGCCAGGGCAACCAGGGACAAATCATCCAGTAAACCGCC
		CCTCGTAAATCCTCATCAAAGGTCCAAGAATGAAGTAGCCATTTA	ATGAATCCCTCAAGAGTACAGAAGGAAATCATCCAGTAAACCGCC
		CCTCGTAAATCCTCATCAAAAGAGGCACATGATGAGTCCGGCCAC	CAGATGTGATGGTGATGGTAAAGCCAAATCATCCAGTAAACCGCC
		CCTCGTAAATCCTCATCAAAGTTCCGGTGCAGATCAAGAAAAACA	ACAAACAACGTCAAGCCATTTATAGAAATCATCCAGTAAACCGCC
		CCTCGTAAATCCTCATCAAAAGTCCACCAAGTAATATTGAGCATA	AGAAGGCTAGAAGCTTGTAGATCATAAATCATCCAGTAAACCGCC
		CCTCGTAAATCCTCATCAAAGTTGGACATGGGGATGTAGAAGTTG	AAATGGACTTCTAACAATTCCACTTAAATCATCCAGTAAACCGCC
		CCTCGTAAATCCTCATCAAAAAAAGCCACCAGCGTGAGAGTGGTA	TTTGTTGCTGAGTTTTCAGTTGAAGAAATCATCCAGTAAACCGCC

### Sheet: PB.6621.2 rh2
Gene	Amplifier	H1 Sequence	H2 Sequence
PB.6621.2 rh2	B3	GTCCCTGCCTCTATATCTTTGATTTTAAATATATAAAATATTTAC	CATGCATGCATTTAATCTATTAAATTTCCACTCAACTTTAACCCG
		GTCCCTGCCTCTATATCTTTGAATCTCACCCACTCATCCTCCGAA	TTTTTCATTTCATAAATATACATTGTTCCACTCAACTTTAACCCG
		GTCCCTGCCTCTATATCTTTAACAGGAAGCACATTCAGACCGTAT	TTTACAAACAGATGTTAACACAGCATTCCACTCAACTTTAACCCG
		GTCCCTGCCTCTATATCTTTACACAATAAATGTGTACATTAGAAC	TACAGAGTCCAGCTTTTCCGCTTCGTTCCACTCAACTTTAACCCG
		GTCCCTGCCTCTATATCTTTGTCCATTTGTTGCAATAAGGTTTGT	TTAGCTTGCTGGTTTGGGGAGATTATTCCACTCAACTTTAACCCG
		GTCCCTGCCTCTATATCTTTCAGAATTAGGAGAACATGAAGACAG	AAATCCGTTAATTTTTCCCATGAGATTCCACTCAACTTTAACCCG
		GTCCCTGCCTCTATATCTTTACCATGCCGCCCATTCCAATAGTAG	CTGGCTGAGACTGAGGTCTCATCTTTTCCACTCAACTTTAACCCG
		GTCCCTGCCTCTATATCTTTGATGGCAAAGGCCATAGGTGAGAAG	TGCTGAGCTCTTTGAGAAGTAAGCATTCCACTCAACTTTAACCCG
		GTCCCTGCCTCTATATCTTTAGCTGCAGCAGCTTTGACTGTCATA	CTGAGTAGAAGCTGAGTCCTGCTGCTTCCACTCAACTTTAACCCG
		GTCCCTGCCTCTATATCTTTCTGACGGGTACACAGAAGTGGCAGG	AGACTGCCATATGTGAAGAAGATTATTCCACTCAACTTTAACCCG
		GTCCCTGCCTCTATATCTTTTGAAGCCGGGGGCCAAGGTGTAATA	ACATATATATGACGTATGATTCATTTTCCACTCAACTTTAACCCG
		GTCCCTGCCTCTATATCTTTTGGGATATACCTCGACCAGCCAAAC	AGGTCCACAGGAAATCTGTAGGCCCTTCCACTCAACTTTAACCCG
		GTCCCTGCCTCTATATCTTTCCATTGGTTTACAGACCACTATGTA	AATGAGTGGCAGTAAACTTGAAACTTTCCACTCAACTTTAACCCG
		GTCCCTGCCTCTATATCTTTCAGAGACACTTCACCTCCAATTGTA	CTCAACAGCTAGGACCACAAGAGACTTCCACTCAACTTTAACCCG
		GTCCCTGCCTCTATATCTTTGGCCCCAAAGCAAAGTAGCCATTCA	AAGAGACCTTCCAATGCACAGCTATTTCCACTCAACTTTAACCCG
		GTCCCTGCCTCTATATCTTTAGATGGCCATGATCAGTCCAGCCAC	CAGAATAAATGGTGATTGTGAATCCTTCCACTCAACTTTAACCCG
		GTCCCTGCCTCTATATCTTTAAAGCAGTCAGCAAGAGGAAAACCA	ACCACCAGTGTCAGAGCATTGATGGTTCCACTCAACTTTAACCCG
		GTCCCTGCCTCTATATCTTTGCTCTGCTAAATAATACTGTGGATA	ATAGACCCATCAGTTTGAAGTGCCATTCCACTCAACTTTAACCCG
		GTCCCTGCCTCTATATCTTTGTTGTTCATGGGGATGTAGAAGTTC	AAACGGACTCCTCGCGAGCCCCGACTTCCACTCAACTTTAACCCG
